# Combined Linkage Disequilibrium and Linkage Analysis (cLDLA): implementation of a powerful approach to identify the genetic basis of complex traits in a bioinformatics workflow

**DOI:** 10.1101/2024.10.18.619071

**Authors:** M. Upadhyay, A. Panchal, I. Medugorac

## Abstract

Identifying the relationship between the polymorphism segregating in a population and phenotypic differences of a trait observed between the individuals of a population is of major biological interest and represents the basis of forward genetics. Much of the traits of interest are influenced by several polymorphic genes and environmental conditions. Often the loci associated with such measurable traits are referred to as Quantitative trait loci. These loci are identified using several statistical approaches. One of them is combined linkage disequilibrium and linkage analysis (cLDLA). This approach, first proposed by Meuwissen and colleagues in 2002, is shown to be robust against population stratification/family structure and requires a relatively lower sample size compared to a genome-wide association study design. Previously, we have successfully used this approach in mapping several important traits in livestock such as identifying the genetic basis of polled condition in cattle and tail length in sheep. A cLDLA requires several complex computation processing and intermediary file conversion steps; for some of these steps no open-source tools are available. Therefore, running this analysis, manually, can prove challenging, tedious, or error-prone. We present, cldla, a bioinformatics workflow implemented in nextflow which takes the vcf file and phenotype file as inputs and implements all the downstream processing required for cLDLA. Additionally, it also has a separate workflow to estimate SNP-based heritability and features for interactive visualization of the results. The workflow is freely available at: https://github.com/Popgen48/cldla.
