## Supplementary material for "Combined Linkage Disequilibrium and Linkage Analysis (cLDLA): implementation of a powerful approach to identify the genetic basis of complex traits in a bioinformatics workflow": Table S1: Table S1.xls

### Sheet: Sheet1
chromosome	coordinates	LRT_asr_n	LRT_asr_m	LRT_blp_n	Remarks
11	35730701	9.35	9.44	11.666	convergence problem
11	35841171	11.16	11.044	13.46
11	35913174	10.526	10.526	12.116
11	35955870	9.632	9.632	11.163
11	36320108	11.144	11.144	11.92
11	36398125	13.188	6.914	13.498	convergence problem
11	36463432	14.022	14.022	14.657
11	36515564	13.834	13.834	14.628
11	36581657	13.786	13.786	14.508
11	36628260	13.172	13.148	13.649
11	36676023	13.03	13.03	13.32
11	36715431	12.612	12.602	13.121
11	36825138	15.14	15.17	14.851
11	36879118	15.842	15.842	15.36
11	36904678	16.576	16.546	16.086
11	36946431	18.97	18.97	18.665
11	37000924	20.504	20.494	20.412
11	37144415	24.82	24.668	26.22	convergence problem
11	37175597	26.184	26.184	26.6
11	37224551	27.636	27.636	27.935
11	37263466	28.484	28.484	28.805
11	37311842	28.852	28.852	28.924
11	37353746	28.184	28.184	27.668
11	37422453	25.698	25.7	24.89
11	37600662	17.99	17.99	16.912
11	37659201	16.486	16.486	15.061
11	37696577	0	14.938	14.622	convergence problem
11	37775372	15.388	15.388	14.293
11	37811921	15.01	15.01	13.541
11	37842832	12.452	15.25	12.901
11	37882557	19.372	-60.352	12.395	convergence problem
11	37947615	15.73	15.73	12.561
11	37991221	15.848	15.824	12.469
11	38004215	15.648	15.648	12.197
11	38101151	16.42	16.42	12.489
11	38187929	16.414	16.414	12.609
11	38279363	0	14.044	12.048	convergence problem
11	38353213	16.052	16.052	12.586
11	38529736	14.988	14.988	12.016
11	38578615	15.002	15.002	12.606
11	38603049	11.672	14.346	12.124
11	38651585	14.014	14.014	12.348
11	38781062	13.112	13.11	13.117
11	38879423	15.302	15.3	16.425
11	39004878	15.06	15.06	16.699
11	39130818	14.084	14.052	16.041
11	39167397	12.284	12.202	14.75
11	39217435	11.92	12.214	14.809
11	39270288	9.768	9.768	11.316
11	39342722	9.568	9.568	11.262
